# Molecular and neuronal mechanisms governing sexually dimorphic prioritization of innate behaviors

**DOI:** 10.1101/2023.12.04.569869

**Authors:** Xinyu Jiang, Mingze Ma, Mengshi Sun, Jie Chen, Yufeng Pan

## Abstract

Males and females display dimorphic innate behaviors and further prioritize them differently. How the sexually dimorphic behavioral prioritization is mediated is poorly understood. In *Drosophila*, around 60 pairs of pC1 neurons in males and 6 pairs in females control sexually dimorphic behaviors. We show that an increase of pC1 activity determines the sequential execution of behaviors such as sex, aggression, sleep, and feeding in a sex-specific way. We identify distinct subsets of pC1 neurons in both males and females that regulate different behaviors. We further discover diuretic hormone 44 (DH44) and acetylcholine (ACh) as co-transmitters in pC1 neurons. ACh promotes the execution of each behavior in both sexes, whereas DH44 functions in a sex-specific and activity-dependent manner to establish the sexually dimorphic behavioral outputs. These findings provide a framework for understanding the molecular and cellular mechanisms underlying sexually dimorphic prioritization of innate behaviors.
