## Supplemental Table 1 for "Molecular and neuronal mechanisms governing sexually dimorphic prioritization of innate behaviors"

### Sheet: Sheet1
Table S1
Full genotypes of the flies, sample sizes, and statistical comparisons that were used in this study, related to all figures.
Figure 1A
Genotype	Gender
w1118; UAS>>CsChrimson/R71G01-LexA; 8xLexAop-FLP,dsxGAL4/+	M & F
Figure 1B
Genotype	Gender	Comparisons (Group1 vs Group2)	Sample size (N)	Methods	P value
w1118; UAS>>dTrpA1/R71G01-LexA; 8xLexAop-FLP,dsxGAL4/UAS>>GCaMP6m	M	22°C VS 27°C	8	One sample t test	0.003
		27°C VS 28.5°C		Paired t test	0.0551
		28.5°C VS 30°C		Wilcoxon matched-pairs signed rank test	0.0078
		30°C VS 32°C		Wilcoxon matched-pairs signed rank test	0.1484
w1118; UAS>>dTrpA1/R71G01-LexA; 8xLexAop-FLP,dsxGAL4/UAS>>GCaMP6m	F	22°C VS 27°C	10	One sample t test	0.0206
		27°C VS 28.5°C		Wilcoxon matched-pairs signed rank test	0.002
		28.5°C VS 30°C		Wilcoxon matched-pairs signed rank test	0.002
		30°C VS 32°C		Paired t test	0.0033
Figure 1C
Genotype	Gender	Comparisons (Group1 vs Group2)	Sample size (N)	Methods	P value
pC1R71G01 >dTrpA1	M	pC1R71G01 >dTrpA1 VS pC1R71G01 control (22°C)	24 VS 24
w1118; UAS>>dTrpA1/R71G01-LexA; 8xLexAop-FLP,dsxGAL4/+		pC1R71G01 >dTrpA1 VS pC1R71G01 control (27°C)	24 VS 24
pC1R71G01 control		pC1R71G01 >dTrpA1 VS pC1R71G01 control (28.5°C)	24 VS 24	One sample t test	< 0.0001
w1118; UAS>>dTrpA1/+; 8xLexAop-FLP,dsxGAL4/+		pC1R71G01 >dTrpA1 VS pC1R71G01 control (30°C)	21 VS 24		< 0.0001
		pC1R71G01 >dTrpA1 VS pC1R71G01 control (32°C)	23 VS 24		< 0.0001
		28.5°C VS 30°C (pC1R71G01 >dTrpA1)	24 VS 21	Unpaired t test	0.0109
Figure 1D
Genotype	Gender	Comparisons (Group1 vs Group2)	Sample size (N)	Methods	P value
pC1R71G01 >dTrpA1	F	5min		Chi-square test
w1118; UAS>>dTrpA1/R71G01-LexA; 8xLexAop-FLP,dsxGAL4/+		pC1R71G01 >dTrpA1 VS pC1R71G01 control (22°C)	96 VS 95		0.5503
pC1R71G01 control		pC1R71G01 >dTrpA1 VS pC1R71G01 control (27°C)	94 VS 88		0.0002
w1118; UAS>>dTrpA1/+; 8xLexAop-FLP,dsxGAL4/+		pC1R71G01 >dTrpA1 VS pC1R71G01 control (28.5°C)	80 VS 89		< 0.0001
		pC1R71G01 >dTrpA1 VS pC1R71G01 control (30°C)	95 VS 24		< 0.0001
		pC1R71G01 >dTrpA1 VS pC1R71G01 control (32°C)	96 VS 96		0.001
		22°C VS 27°C (pC1R71G01 >dTrpA1)	96 VS 94		0.0083
		27°C VS 28.5°C (pC1R71G01 >dTrpA1)	94 VS 80		0.0002
		28.5°C VS 30°C (pC1R71G01 >dTrpA1)	80 VS 95		0.3947
		30min
		pC1R71G01 >dTrpA1 VS pC1R71G01 control (22°C)	96 VS 95		0.9666
		pC1R71G01 >dTrpA1 VS pC1R71G01 control (27°C)	94 VS 88		0.0016
		pC1R71G01 >dTrpA1 VS pC1R71G01 control (28.5°C)	80 VS 89		0.0044
		pC1R71G01 >dTrpA1 VS pC1R71G01 control (30°C)	95 VS 24		< 0.0001
		pC1R71G01 >dTrpA1 VS pC1R71G01 control (32°C)	96 VS 96		0.0019
		22°C VS 27°C (pC1R71G01 >dTrpA1)	96 VS 94		0.0024
		27°C VS 28.5°C (pC1R71G01 >dTrpA1)	94 VS 80		0.807
		28.5°C VS 30°C (pC1R71G01 >dTrpA1)	80 VS 95		0.1339
Figure 1F
Genotype	Gender	Comparisons (Group1 vs Group2)	Sample size (N)	Methods	P value
pC1R71G01 >dTrpA1	M	lunges
w1118; UAS>>dTrpA1/R71G01-LexA; 8xLexAop-FLP,dsxGAL4/+		pC1R71G01 >dTrpA1 VS pC1R71G01 control (22°C)	16 pairs VS 16 pairs	Mann Whitney U test	0.3172
pC1R71G01 control		pC1R71G01 >dTrpA1 VS pC1R71G01 control (27°C)	16 pairs VS 16 pairs	Unpaired t test	0.2382
w1118; UAS>>dTrpA1/+; 8xLexAop-FLP,dsxGAL4/+		pC1R71G01 >dTrpA1 VS pC1R71G01 control (28.5°C)	16 pairs VS 16 pairs	Unpaired t test	< 0.0001
		pC1R71G01 >dTrpA1 VS pC1R71G01 control (30°C)	16 pairs VS 16 pairs	Unpaired t test	< 0.0001
		pC1R71G01 >dTrpA1 VS pC1R71G01 control (32°C)	16 pairs VS 16 pairs	Unpaired t test	< 0.0001
		28.5°C VS 30°C (pC1R71G01 >dTrpA1)	16 pairs VS 16 pairs	Unpaired t test	0.0002
		HIF
		pC1R71G01 >dTrpA1 VS pC1R71G01 control (28.5°C)	16 pairs VS 16 pairs	Chi-square test	0.0325
		pC1R71G01 >dTrpA1 VS pC1R71G01 control (30°C)	16 pairs VS 16 pairs		< 0.0001
Figure 1G
Genotype	Gender	Comparisons (Group1 vs Group2)	Sample size (N)	Methods	P value
pC1R71G01 >dTrpA1	F	pC1R71G01 >dTrpA1 VS pC1R71G01 control (22°C)	16 pairs VS 15 pairs	Unpaired t test	0.2453
w1118; UAS>>dTrpA1/R71G01-LexA; 8xLexAop-FLP,dsxGAL4/+		pC1R71G01 >dTrpA1 VS pC1R71G01 control (27°C)	16 pairs VS 16 pairs	Unpaired t test	0.8644
pC1R71G01 control		pC1R71G01 >dTrpA1 VS pC1R71G01 control (28.5°C)	16 pairs VS 16 pairs	Mann Whitney U test	0.9478
w1118; UAS>>dTrpA1/+; 8xLexAop-FLP,dsxGAL4/+		pC1R71G01 >dTrpA1 VS pC1R71G01 control (30°C)	15 pairs VS 16 pairs	Unpaired t test	< 0.0001
		pC1R71G01 >dTrpA1 VS pC1R71G01 control (32°C)	16 pairs VS 16 pairs	Mann Whitney U test	< 0.0001
		30°C VS 32°C (pC1R71G01 >dTrpA1)	15 pairs VS 16 pairs	Mann Whitney U test	< 0.0001
Figure 1I
Genotype	Gender	Comparisons (Group1 vs Group2)	Sample size (N)	Methods	P value
pC1R71G01 >dTrpA1	M	pC1R71G01 >dTrpA1 VS pC1R71G01 control (27°C)	32 VS 30	Mann Whitney U test	< 0.0001
w1118; UAS>>dTrpA1/R71G01-LexA; 8xLexAop-FLP,dsxGAL4/+		pC1R71G01 >dTrpA1 VS pC1R71G01 control (28.5°C)	21 VS 31		< 0.0001
pC1R71G01 control		pC1R71G01 >dTrpA1 VS pC1R71G01 control (30°C)	26 VS 30		< 0.0001
w1118; UAS>>dTrpA1/+; 8xLexAop-FLP,dsxGAL4/+		pC1R71G01 >dTrpA1 VS pC1R71G01 control (32°C)	28 VS 28		0.0001
		27°C VS 28.5°C (pC1R71G01 >dTrpA1)	32 VS 21		0.1152
		28.5°C VS 30°C (pC1R71G01 >dTrpA1)	21 VS 26		< 0.0001
Figure 1J
Genotype	Gender	Comparisons (Group1 vs Group2)	Sample size (N)	Methods	P value
pC1R71G01 >dTrpA1	F	pC1R71G01 >dTrpA1 VS pC1R71G01 control (27°C)	29 VS 27	Unpaired t test	0.2334
w1118; UAS>>dTrpA1/R71G01-LexA; 8xLexAop-FLP,dsxGAL4/+		pC1R71G01 >dTrpA1 VS pC1R71G01 control (28.5°C)	27 VS 30	Unpaired t test	0.8192
pC1R71G01 control		pC1R71G01 >dTrpA1 VS pC1R71G01 control (30°C)	25 VS 31	Mann Whitney U test	0.1059
w1118; UAS>>dTrpA1/+; 8xLexAop-FLP,dsxGAL4/+		pC1R71G01 >dTrpA1 VS pC1R71G01 control (32°C)	30 VS 29	Unpaired t test	< 0.0001
		30°C VS 32°C (pC1R71G01 >dTrpA1)	25 VS 30	Unpaired t test	< 0.0001
Figure 1L
Genotype	Gender	Comparisons (Group1 vs Group2)	Sample size (N)	Methods	P value
pC1R71G01 >dTrpA1		pC1R71G01 >dTrpA1 VS pC1R71G01 control (22°C)	20 tests VS 21 tests	Mann Whitney U test	0.1079
w1118; UAS>>dTrpA1/R71G01-LexA; 8xLexAop-FLP,dsxGAL4/+	M	pC1R71G01 >dTrpA1 VS pC1R71G01 control (27°C)	10 tests VS 10 tests	Unpaired t test	0.0098
pC1R71G01 control		pC1R71G01 >dTrpA1 VS pC1R71G01 control (28.5°C)	22 tests VS 21 tests	Mann Whitney U test	0.0002
w1118; UAS>>dTrpA1/+; 8xLexAop-FLP,dsxGAL4/+		pC1R71G01 >dTrpA1 VS pC1R71G01 control (30°C)	8 tests VS 10 tests	Unpaired t test	0.0001
		pC1R71G01 >dTrpA1 VS pC1R71G01 control (32°C)	7 tests VS 8 tests	Mann Whitney U test	0.014
		22°C VS 28.5°C (pC1R71G01 >dTrpA1)	20 tests VS 22 tests	Mann Whitney U test	0.0023
Figure 1M
Genotype	Gender	Comparisons (Group1 vs Group2)	Sample size (N)	Methods	P value
pC1R71G01 >dTrpA1		pC1R71G01 >dTrpA1 VS pC1R71G01 control (22°C)	12 tests VS 12 tests	Unpaired t test	0.2576
w1118; UAS>>dTrpA1/R71G01-LexA; 8xLexAop-FLP,dsxGAL4/+	F	pC1R71G01 >dTrpA1 VS pC1R71G01 control (27°C)	10 tests VS 10 tests	Unpaired t test	0.9673
pC1R71G01 control		pC1R71G01 >dTrpA1 VS pC1R71G01 control (28.5°C)	9 tests VS 11 tests	Unpaired t test	0.001
w1118; UAS>>dTrpA1/+; 8xLexAop-FLP,dsxGAL4/+		pC1R71G01 >dTrpA1 VS pC1R71G01 control (30°C)	9 tests VS 9 tests	Unpaired t test	< 0.0001
		pC1R71G01 >dTrpA1 VS pC1R71G01 control (32°C)	10 tests VS 10 tests	Mann Whitney U test	< 0.0001
		22°C VS 28.5°C (pC1R71G01 >dTrpA1)	12 tests VS 9 tests	Unpaired t test	0.0001
Figure 2A, 2C
Genotype	Gender	Comparisons (Group1 vs Group2)	Sample size (N)	Methods	P value
pC1R71G01 >dTrpA1		pC1R71G01 >dTrpA1 VS pC1R71G01 control (22°C)	24 VS 24	Unpaired t test	< 0.0001
w1118; UAS>>dTrpA1/R71G01-LexA; 8xLexAop-FLP,dsxGAL4/+	M	pC1R71G01 >dTrpA1 VS pC1R71G01 control (27°C)	24 VS 22	Unpaired t test	< 0.0001
pC1R71G01 control		pC1R71G01 >dTrpA1 VS pC1R71G01 control (28.5°C)	22 VS 48	Unpaired t test	< 0.0001
w1118; UAS>>dTrpA1/+; 8xLexAop-FLP,dsxGAL4/+		pC1R71G01 >dTrpA1 VS pC1R71G01 control (30°C)	23 VS 23	Mann Whitney U test	< 0.0001
		pC1R71G01 >dTrpA1 VS pC1R71G01 control (32°C)	20 VS 22	Unpaired t test	< 0.0001
		22°C VS 27°C (pC1R71G01 >dTrpA1)	24 VS 24	Unpaired t test	< 0.0001
		27°C VS 28.5°C (pC1R71G01 >dTrpA1)	24 VS 22	Unpaired t test	< 0.0001
		28.5°C VS 30°C (pC1R71G01 >dTrpA1)	22 VS 23	Mann Whitney U test	0.0012
Figure 2B, 2D
Genotype	Gender	Comparisons (Group1 vs Group2)	Sample size (N)	Methods	P value
pC1R71G01 >dTrpA1		pC1R71G01 >dTrpA1 VS pC1R71G01 control (22°C)	20 VS 21	Unpaired t test	0.0003
w1118; UAS>>dTrpA1/R71G01-LexA; 8xLexAop-FLP,dsxGAL4/+	F	pC1R71G01 >dTrpA1 VS pC1R71G01 control (27°C)	24 VS 23		0.0018
pC1R71G01 control		pC1R71G01 >dTrpA1 VS pC1R71G01 control (28.5°C)	22 VS 20		< 0.0001
w1118; UAS>>dTrpA1/+; 8xLexAop-FLP,dsxGAL4/+		pC1R71G01 >dTrpA1 VS pC1R71G01 control (30°C)	22 VS 24		0.2838
		pC1R71G01 >dTrpA1 VS pC1R71G01 control (32°C)	47 VS 23		< 0.0001
		27°C VS 28.5°C (pC1R71G01 >dTrpA1)	24 VS 22		0.0015
		28.5°C VS 30°C (pC1R71G01 >dTrpA1)	22 VS 22		< 0.0001
		30°C VS 32°C (pC1R71G01 >dTrpA1)	22 VS 47		< 0.0001
Figure 2F, 2G, 2H
Genotype	Gender	Comparisons (Group1 vs Group2)	Sample size (N)	Methods	P value
w1118; UAS>>CsChrimson/R71G01-LexA; 8xLexAop-FLP,dsxGAL4/+	M	pre stimulation VS during stimulation intnesity 3	15	Wilcoxon matched-pairs signed rank test	0.0068
		pre stimulation VS during stimulation intnesity 4		Wilcoxon matched-pairs signed rank test	< 0.0001
		pre stimulation VS post stimulation intnesity 4		Paired t test	< 0.0001
	F	pre stimulation VS during stimulation intnesity 4	21	Paired t test	0.0011
		pre stimulation VS during stimulation intnesity 5		Paired t test	0.0337
		pre stimulation VS post stimulation intnesity 4		Wilcoxon matched-pairs signed rank test	0.0002
Figure 3B, 3C
Genotype	Gender
w1118; UAS>>CsChrimson/+; 8xLexAop-FLP,dsxGAL4/DH44LexA	M
Figure 3D
Genotype	Gender
w1118; R15A01-AD/UAS-myrGFP; dsxDBD/+	M
Figure 3E
Genotype	Gender	Comparisons (Group1 vs Group2)	Sample size (N)	Methods	P value
pC1DH44 >dTrpA1: w1118; UAS>>dTrpA1/+; 8xLexAop-FLP,dsxGAL4/DH44LexA	M	pC1DH44 >dTrpA1 VS pC1 control (27°C)	24 VS 22	Unpaired t test	0.0242
pC1R71G01 >dTrpA1: w1118; UAS>>dTrpA1/R71G01-LexA; 8xLexAop-FLP,dsxGAL4/+		pC1DH44 >dTrpA1 VS pC1 control (30°C)	23 VS 23	Mann Whitney U test	0.0005
pC1 control: w1118; UAS>>dTrpA1/+; 8xLexAop-FLP,dsxGAL4/+		27°C VS 30°C (pC1DH44 >dTrpA1)	24 VS 23	Mann Whitney U test	0.0082
pC1R15A01-SS >dTrpA1: w1118; R15A01-AD/UAS-dTrpA1; dsxDBD/+		pC1R15A01-SS >dTrpA1 VS pC1R15A01-SS control (27°C)	24 VS 24	Unpaired t test	< 0.0001
pC1R15A01-SS control: w1118; UAS-dTrpA1/+; dsxDBD/+		pC1R15A01-SS >dTrpA1 VS pC1R15A01-SS control (30°C)	24 VS 24		< 0.0001
		27°C VS 30°C (pC1R15A01-SS >dTrpA1)	24 VS 24		0.6938
Figure 3F
Genotype	Gender	Comparisons (Group1 vs Group2)	Sample size (N)	Methods	P value
pC1DH44 >Kir2.1: w1118; UAS>>Kir2.1/+; 8xLexAop-FLP,dsxGAL4/DH44LexA	M	pC1DH44 >Kir2.1 VS pC1 control	24 VS 24	One-way ANOVA with Tukey post hoc test	0.0361
pC1R71G01 >Kir2.1: w1118; UAS>>Kir2.1/R71G01-LexA; 8xLexAop-FLP,dsxGAL4/+		pC1R71G01 >Kir2.1 VS pC1 control	24 VS 24		< 0.0001
pC1 control: w1118; UAS>>Kir2.1/+; 8xLexAop-FLP,dsxGAL4/+		pC1DH44 >Kir2.1 VS pC1R71G01 >Kir2.1	24 VS 24		< 0.0001
pC1R15A01-SS >Kir2.1: w1118; R15A01-AD/UAS-Kir2.1; dsxDBD/+		pC1R15A01-SS >Kir2.1 VS pC1R15A01-SS control	24 VS 24	Unpaired t test	0.0003
pC1R15A01-SS control: w1118; UAS-Kir2.1/+; dsxDBD/+
Figure 3G, 3H
Genotype	Gender
w1118; UAS>>CsChrimson/+; 8xLexAop-FLP,dsxGAL4/DH44LexA	F
Figure 3I
Genotype	Gender
w1118; UAS>>CsChrimson/R26E01-LexA; 8xLexAop-FLP,dsxGAL4/+	F
Figure 3J
Genotype	Gender	Comparisons (Group1 vs Group2)	Sample size (N)	Methods	P value
pC1R26E01 >dTrpA1: w1118; UAS>>dTrpA1/R26E01-LexA; 8xLexAop-FLP,dsxGAL4/+	F	pC1R26E01 >dTrpA1 VS pC1 control	23 VS 22	One-way ANOVA with Tukey post hoc test	< 0.0001
pC1DH44 >dTrpA1: w1118; UAS>>dTrpA1/+; 8xLexAop-FLP,dsxGAL4/DH44LexA		pC1DH44 >dTrpA1 VS pC1 control	24 VS 22		< 0.0001
pC1R71G01 >dTrpA1: w1118; UAS>>dTrpA1/R71G01-LexA; 8xLexAop-FLP,dsxGAL4/+		pC1R71G01 >dTrpA1 VS pC1 control	23 VS 22		< 0.0001
pC1 control: w1118; UAS>>dTrpA1/+; 8xLexAop-FLP,dsxGAL4/+		pC1DH44 >dTrpA1 VS pC1R26E01 >dTrpA1	24 VS 23		0.0283
Figure 3K
Genotype	Gender	Comparisons (Group1 vs Group2)	Sample size (N)	Methods	P value
pC1R26E01 >Kir2.1: w1118; UAS>>Kir2.1/R26E01-LexA; 8xLexAop-FLP,dsxGAL4/+	F	pC1R26E01 >Kir2.1 VS pC1 control	24 VS 24	One-way ANOVA with Tukey post hoc test	< 0.0001
pC1DH44 >Kir2.1: w1118; UAS>>Kir2.1/+; 8xLexAop-FLP,dsxGAL4/DH44LexA		pC1DH44 >Kir2.1 VS pC1 control	24 VS 24		0.9985
pC1R71G01 >Kir2.1: w1118; UAS>>Kir2.1/R71G01-LexA; 8xLexAop-FLP,dsxGAL4/+		pC1R71G01 >Kir2.1 VS pC1 control	24 VS 24		< 0.0001
pC1 control: w1118; UAS>>Kir2.1/+; 8xLexAop-FLP,dsxGAL4/+		pC1R71G01 >Kir2.1 VS pC1R26E01 >Kir2.1	24 VS 24		0.9175
Figure 4A
Genotype	Gender	Comparisons (Group1 vs Group2)	Sample size (N)	Methods	P value
pC1DH44 >dTrpA1: w1118; UAS>>dTrpA1/+; 8xLexAop-FLP,dsxGAL4/DH44LexA	M	pC1DH44 >dTrpA1 VS pC1 control	24 VS 24	One sample t test
pC1R71G01 >dTrpA1: w1118; UAS>>dTrpA1/R71G01-LexA; 8xLexAop-FLP,dsxGAL4/+		pC1R71G01 >dTrpA1 VS pC1 control	24 VS 24		< 0.0001
pC1 control: w1118; UAS>>dTrpA1/+; 8xLexAop-FLP,dsxGAL4/+		pC1DH44 >dTrpA1 VS pC1R71G01 >dTrpA1	24 VS 24		< 0.0001
pC1R15A01-SS >dTrpA1: w1118; R15A01-AD/UAS-dTrpA1; dsxDBD/+		pC1R15A01-SS >dTrpA1 VS pC1R15A01-SS control	24 VS 24	One sample t test	0.1617
pC1R15A01-SS control: w1118; UAS-dTrpA1/+; dsxDBD/+
Figure 4B
Genotype	Gender	Comparisons (Group1 vs Group2)	Sample size (N)	Methods	P value
pC1DH44 >dTrpA1: w1118; UAS>>dTrpA1/+; 8xLexAop-FLP,dsxGAL4/DH44LexA	M	pC1DH44 >dTrpA1 VS pC1 control	16 pairs VS 16 pairs	One-way ANOVA with Tukey post hoc test	0.8821
pC1R71G01 >dTrpA1: w1118; UAS>>dTrpA1/R71G01-LexA; 8xLexAop-FLP,dsxGAL4/+		pC1R71G01 >dTrpA1 VS pC1 control	16 pairs VS 16 pairs		< 0.0001
pC1 control: w1118; UAS>>dTrpA1/+; 8xLexAop-FLP,dsxGAL4/+		pC1DH44 >dTrpA1 VS pC1R71G01 >dTrpA1	16 pairs VS 16 pairs		< 0.0001
pC1R15A01-SS >dTrpA1: w1118; R15A01-AD/UAS-dTrpA1; dsxDBD/+		pC1R15A01-SS >dTrpA1 VS pC1R15A01-SS control	16 pairs VS 12 pairs	Unpaired t test	0.2502
pC1R15A01-SS control: w1118; UAS-dTrpA1/+; dsxDBD/+
Figure 4C
Genotype	Gender	Comparisons (Group1 vs Group2)	Sample size (N)	Methods	P value
pC1DH44 >dTrpA1: w1118; UAS>>dTrpA1/+; 8xLexAop-FLP,dsxGAL4/DH44LexA	M	pC1DH44 >dTrpA1 VS pC1 control	12 tests VS 12 tests	Kruskal-Wallis with Dunn post hoc test	0.0076
pC1R71G01 >dTrpA1: w1118; UAS>>dTrpA1/R71G01-LexA; 8xLexAop-FLP,dsxGAL4/+		pC1R71G01 >dTrpA1 VS pC1 control	12 tests VS 12 tests		0.0091
pC1 control: w1118; UAS>>dTrpA1/+; 8xLexAop-FLP,dsxGAL4/+		pC1DH44 >dTrpA1 VS pC1R71G01 >dTrpA1	12 tests VS 12 tests		> 0.9999
pC1R15A01-SS >dTrpA1: w1118; R15A01-AD/UAS-dTrpA1; dsxDBD/+		pC1R15A01-SS >dTrpA1 VS pC1R15A01-SS control	11 tests VS 10 tests	Unpaired t test	0.0057
pC1R15A01-SS control: w1118; UAS-dTrpA1/+; dsxDBD/+
Figure 4D
Genotype	Gender	Comparisons (Group1 vs Group2)	Sample size (N)	Methods	P value
pC1DH44 >Kir2.1: w1118; UAS>>Kir2.1/+; 8xLexAop-FLP,dsxGAL4/DH44LexA	M	pC1DH44 >Kir2.1 VS pC1 control	24 VS 24	Kruskal-Wallis with Dunn post hoc test	0.0358
pC1R71G01 >Kir2.1: w1118; UAS>>Kir2.1/R71G01-LexA; 8xLexAop-FLP,dsxGAL4/+		pC1R71G01 >Kir2.1 VS pC1 control	24 VS 24		< 0.0001
pC1 control: w1118; UAS>>Kir2.1/+; 8xLexAop-FLP,dsxGAL4/+		pC1DH44 >Kir2.1 VS pC1R71G01 >Kir2.1	24 VS 24		0.0009
pC1R15A01-SS >Kir2.1: w1118; R15A01-AD/UAS-Kir2.1; dsxDBD/+		pC1R15A01-SS >Kir2.1 VS pC1R15A01-SS control	24 VS 23	Mann Whitney U test	0.1796
pC1R15A01-SS control: w1118; UAS-Kir2.1/+; dsxDBD/+
Figure 4E
Genotype	Gender	Comparisons (Group1 vs Group2)	Sample size (N)	Methods	P value
pC1DH44 >Kir2.1: w1118; UAS>>Kir2.1/+; 8xLexAop-FLP,dsxGAL4/DH44LexA	M	pC1DH44 >Kir2.1 VS pC1 control	14 pairs VS 16 pairs	Kruskal-Wallis with Dunn post hoc test	0.2433
pC1R71G01 >Kir2.1: w1118; UAS>>Kir2.1/R71G01-LexA; 8xLexAop-FLP,dsxGAL4/+		pC1R71G01 >Kir2.1 VS pC1 control	16 pairs VS 16 pairs		0.0002
pC1 control: w1118; UAS>>Kir2.1/+; 8xLexAop-FLP,dsxGAL4/+		pC1DH44 >Kir2.1 VS pC1R71G01 >Kir2.1	14 pairs VS 16 pairs		0.1128
pC1R15A01-SS >Kir2.1: w1118; R15A01-AD/UAS-Kir2.1; dsxDBD/+		pC1R15A01-SS >Kir2.1 VS pC1R15A01-SS control	16 pairs VS 16 pairs	Unpaired t test	0.986
pC1R15A01-SS control: w1118; UAS-Kir2.1/+; dsxDBD/+
Figure 4F
Genotype	Gender	Comparisons (Group1 vs Group2)	Sample size (N)	Methods	P value
pC1DH44 >Kir2.1: w1118; UAS>>Kir2.1/+; 8xLexAop-FLP,dsxGAL4/DH44LexA	M	pC1DH44 >Kir2.1 VS pC1 control	16 tests VS 14 tests	One-way ANOVA with Tukey post hoc test	0.0025
pC1R71G01 >Kir2.1: w1118; UAS>>Kir2.1/R71G01-LexA; 8xLexAop-FLP,dsxGAL4/+		pC1R71G01 >Kir2.1 VS pC1 control	20 tests VS 14 tests		< 0.0001
pC1 control: w1118; UAS>>Kir2.1/+; 8xLexAop-FLP,dsxGAL4/+		pC1DH44 >Kir2.1 VS pC1R71G01 >Kir2.1	16 tests VS 20 tests		0.0307
pC1R15A01-SS >Kir2.1: w1118; R15A01-AD/UAS-Kir2.1; dsxDBD/+		pC1R15A01-SS >Kir2.1 VS pC1R15A01-SS control	11 tests VS 10 tests	Unpaired t test	0.0001
pC1R15A01-SS control: w1118; UAS-Kir2.1/+; dsxDBD/+
Figure 4G
Genotype	Gender	Comparisons (Group1 vs Group2)	Sample size (N)	Methods	P value
pC1DH44-SS: w1118; UAS-dTrpA1/+; dsxDBD/DH44AD	M	% flies showing wing extension
pC1R15A01-SS: w1118; R15A01-AD/UAS-dTrpA1; dsxDBD/+		pC1R15A01-SS VS pC1DH44-SS+pC1R15A01-SS	24 VS 24	Chi-square test	< 0.0001
pC1DH44-SS+pC1R15A01-SS: w1118; R15A01-AD/UAS-dTrpA1; dsxDBD/DH44AD		wing extension index
		pC1R15A01-SS VS pC1DH44-SS+pC1R15A01-SS	24 VS 24	One sample t test	< 0.0001
Figure 4H
Genotype	Gender	Comparisons (Group1 vs Group2)	Sample size (N)	Methods	P value
pC1DH44-SS: w1118; UAS-dTrpA1/+; dsxDBD/DH44AD	M	pC1DH44-SS	16 pairs	Kruskal-Wallis test	0.1265
pC1R15A01-SS: w1118; R15A01-AD/UAS-dTrpA1; dsxDBD/+		pC1R15A01-SS	16 pairs
pC1DH44-SS+pC1R15A01-SS: w1118; R15A01-AD/UAS-dTrpA1; dsxDBD/DH44AD		pC1DH44-SS+pC1R15A01-SS	15 pairs
Figure 4J
Genotype	Gender	Comparisons (Group1 vs Group2)	Sample size (N)	Methods	P value
pC1R26E01 >dTrpA1: w1118; UAS>>dTrpA1/R26E01-LexA; 8xLexAop-FLP,dsxGAL4/+	F	5min		Chi-square test
pC1DH44 >dTrpA1: w1118; UAS>>dTrpA1/+; 8xLexAop-FLP,dsxGAL4/DH44LexA		pC1R26E01 >dTrpA1 VS pC1 control	48 VS 144		0.0945
pC1R71G01 >dTrpA1: w1118; UAS>>dTrpA1/R71G01-LexA; 8xLexAop-FLP,dsxGAL4/+		pC1DH44 >dTrpA1 VS pC1 control	96 VS 144		< 0.0001
pC1 control: w1118; UAS>>dTrpA1/+; 8xLexAop-FLP,dsxGAL4/+		pC1DH44 >dTrpA1 VS pC1R71G01 >dTrpA1	96 VS 144		0.0012
		30min
		pC1R26E01 >dTrpA1 VS pC1 control	48 VS 144		0.2122
		pC1DH44 >dTrpA1 VS pC1 control	96 VS 144		0.0002
		pC1DH44 >dTrpA1 VS pC1R71G01 >dTrpA1	96 VS 144		0.232
Figure 4K
Genotype	Gender	Comparisons (Group1 vs Group2)	Sample size (N)	Methods	P value
pC1R26E01 >dTrpA1: w1118; UAS>>dTrpA1/R26E01-LexA; 8xLexAop-FLP,dsxGAL4/+	F	pC1R26E01 >dTrpA1 VS pC1 control	15 pairs VS 16 pairs	One-way ANOVA with Tukey post hoc test	0.0005
pC1DH44 >dTrpA1: w1118; UAS>>dTrpA1/+; 8xLexAop-FLP,dsxGAL4/DH44LexA		pC1DH44 >dTrpA1 VS pC1 control	16 pairs VS 16 pairs		0.9987
pC1R71G01 >dTrpA1: w1118; UAS>>dTrpA1/R71G01-LexA; 8xLexAop-FLP,dsxGAL4/+		pC1R71G01 >dTrpA1 VS pC1 control	16 pairs VS 16 pairs		< 0.0001
pC1 control: w1118; UAS>>dTrpA1/+; 8xLexAop-FLP,dsxGAL4/+		pC1R71G01 >dTrpA1 VS pC1R26E01 >dTrpA1	16 pairs VS 15 pairs		< 0.0001
Figure 4L
Genotype	Gender	Comparisons (Group1 vs Group2)	Sample size (N)	Methods	P value
pC1R26E01 >dTrpA1: w1118; UAS>>dTrpA1/R26E01-LexA; 8xLexAop-FLP,dsxGAL4/+	F	pC1R26E01 >dTrpA1 VS pC1 control	11 tests VS 25 tests	Kruskal-Wallis with Dunn post hoc test	> 0.9999
pC1DH44 >dTrpA1: w1118; UAS>>dTrpA1/+; 8xLexAop-FLP,dsxGAL4/DH44LexA		pC1DH44 >dTrpA1 VS pC1 control	18 tests VS 25 tests		0.0026
pC1R71G01 >dTrpA1: w1118; UAS>>dTrpA1/R71G01-LexA; 8xLexAop-FLP,dsxGAL4/+		pC1R71G01 >dTrpA1 VS pC1 control	25 tests VS 25 tests		0.0503
pC1 control: w1118; UAS>>dTrpA1/+; 8xLexAop-FLP,dsxGAL4/+		pC1R71G01 >dTrpA1 VS pC1DH44 >dTrpA1	25 pairs VS 18 pairs		> 0.9999
Figure 4M
Genotype	Gender	Comparisons (Group1 vs Group2)	Sample size (N)	Methods	P value
pC1R26E01 >Kir2.1: w1118; UAS>>Kir2.1/R26E01-LexA; 8xLexAop-FLP,dsxGAL4/+	F	5min		Chi-square test
pC1DH44 >Kir2.1: w1118; UAS>>Kir2.1/+; 8xLexAop-FLP,dsxGAL4/DH44LexA		pC1 control VS pC1R26E01 >Kir2.1	160 VS 96		< 0.0001
pC1R71G01 >Kir2.1: w1118; UAS>>Kir2.1/R71G01-LexA; 8xLexAop-FLP,dsxGAL4/+		pC1R26E01 >Kir2.1 VS pC1DH44 >Kir2.1	96 VS 133		0.0028
pC1 control: w1118; UAS>>Kir2.1/+; 8xLexAop-FLP,dsxGAL4/+		pC1DH44 >Kir2.1 VS pC1R71G01 >Kir2.1	133 VS 96		0.2275
		30min
		pC1 control VS pC1R26E01 >Kir2.1	160 VS 96		< 0.0001
		pC1R26E01 >Kir2.1 VS pC1DH44 >Kir2.1	96 VS 133		0.0002
		pC1DH44 >Kir2.1 VS pC1R71G01 >Kir2.1	133 VS 96		0.001
Figure 4N
Genotype	Gender	Comparisons (Group1 vs Group2)	Sample size (N)	Methods	P value
pC1R26E01 >Kir2.1: w1118; UAS>>Kir2.1/R26E01-LexA; 8xLexAop-FLP,dsxGAL4/+	F	pC1R26E01 >Kir2.1	16 pairs	One-way ANOVA	0.5213
pC1DH44 >Kir2.1: w1118; UAS>>Kir2.1/+; 8xLexAop-FLP,dsxGAL4/DH44LexA		pC1DH44 >Kir2.1	16 pairs
pC1R71G01 >Kir2.1: w1118; UAS>>Kir2.1/R71G01-LexA; 8xLexAop-FLP,dsxGAL4/+		pC1R71G01 >Kir2.1	16 pairs
pC1 control: w1118; UAS>>Kir2.1/+; 8xLexAop-FLP,dsxGAL4/+		pC1 control	16 pairs
Figure 4O
Genotype	Gender	Comparisons (Group1 vs Group2)	Sample size (N)	Methods	P value
pC1R26E01 >Kir2.1: w1118; UAS>>Kir2.1/R26E01-LexA; 8xLexAop-FLP,dsxGAL4/+	F	pC1R26E01 >Kir2.1 VS pC1 control	9 tests VS 13 tests	One-way ANOVA with Tukey post hoc test	0.3135
pC1DH44 >Kir2.1: w1118; UAS>>Kir2.1/+; 8xLexAop-FLP,dsxGAL4/DH44LexA		pC1DH44 >Kir2.1 VS pC1 control	17 tests VS 13 tests		< 0.0001
pC1R71G01 >Kir2.1: w1118; UAS>>Kir2.1/R71G01-LexA; 8xLexAop-FLP,dsxGAL4/+		pC1R71G01 >Kir2.1 VS pC1 control	16 tests VS 13 tests		< 0.0001
pC1 control: w1118; UAS>>Kir2.1/+; 8xLexAop-FLP,dsxGAL4/+		pC1R71G01 >Kir2.1 VS pC1DH44 >Kir2.1	16 tests VS 17 tests		0.8996
Figure 5A
Genotype	Gender	Comparisons (Group1 vs Group2)	Sample size (N)	Methods	P value
dsxGAL4 control: w1118;; 8xLexAop-FLP,dsxGAL4/+	M	dsxGAL4 control VS dsxGAL4 >DH44 IR	23 VS 23	Mann Whitney U test	0.0002
dsxGAL4 >DH44 IR: w1118;; 8xLexAop-FLP,dsxGAL4/UAS-DH44 RNAi		dsxGAL4 control VS dsxGAL4 >ChAT IR	23 VS 45	Mann Whitney U test	< 0.0001
dsxGAL4 >ChAT IR: w1118; UAS-ChAT RNAi/+; 8xLexAop-FLP,dsxGAL4/+
Figure 5B
Genotype	Gender	Comparisons (Group1 vs Group2)	Sample size (N)	Methods	P value
dsxGAL4 control: w1118;; 8xLexAop-FLP,dsxGAL4/+	F	dsxGAL4 control VS dsxGAL4 >DH44 IR	46 VS 46	Mann Whitney U test	0.1137
dsxGAL4 >DH44 IR: w1118;; 8xLexAop-FLP,dsxGAL4/UAS-DH44 RNAi		dsxGAL4 control VS dsxGAL4 >ChAT IR	46 VS 23	Unpaired t test	< 0.0001
dsxGAL4 >ChAT IR: w1118; UAS-ChAT RNAi/+; 8xLexAop-FLP,dsxGAL4/+
Figure 5C
Genotype	Gender	Comparisons (Group1 vs Group2)	Sample size (N)	Methods	P value
pC1DH44-SS control: w1118; UAS-dTrpA1/+; dsxDBD/+	M	24 hr
pC1DH44-SS >dTrpA1: w1118; UAS-dTrpA1/+; dsxDBD/DH44AD		pC1DH44-SS control VS pC1DH44-SS >dTrpA1	16 VS 20	Unpaired t test	0.0003
pC1DH44-SS >dTrpA1+DH44 IR: w1118; UAS-dTrpA1/+; dsxDBD/DH44AD, UAS-DH44 RNAi		pC1DH44-SS >dTrpA1 VS pC1DH44-SS >dTrpA1+DH44 IR	20 VS 19	Mann Whitney U test	0.1565
pC1DH44-SS >dTrpA1+ChAT IR: w1118; UAS-dTrpA1/UAS-ChAT RNAi; dsxDBD/DH44AD		pC1DH44-SS >dTrpA1 VS pC1DH44-SS >dTrpA1+ChAT IR	20 VS 19	Unpaired t test	0.0121
pC1DH44-SS >dTrpA1+DH44 IR+ChAT IR: w1118; UAS-dTrpA1/UAS-ChAT RNAi; dsxDBD/DH44AD, UAS-DH44 RNAi		pC1DH44-SS >dTrpA1 VS pC1DH44-SS >dTrpA1+DH44 IR+ChAT IR	20 VS 20	Unpaired t test	0.0013
		ZT1-5
		pC1DH44-SS >dTrpA1 VS pC1DH44-SS >dTrpA1+DH44 IR	20 VS 19	Mann Whitney U test	0.0003
Figure 5D
Genotype	Gender	Comparisons (Group1 vs Group2)	Sample size (N)	Methods	P value
pC1DH44-SS control: w1118; UAS-dTrpA1/+; dsxDBD/+	F	24 hr		Unpaired t test
pC1DH44-SS >dTrpA1: w1118; UAS-dTrpA1/+; dsxDBD/DH44AD		pC1DH44-SS control VS pC1DH44-SS >dTrpA1	24 VS 29		0.0124
pC1DH44-SS >dTrpA1+DH44 IR: w1118; UAS-dTrpA1/+; dsxDBD/DH44AD, UAS-DH44 RNAi		pC1DH44-SS >dTrpA1 VS pC1DH44-SS >dTrpA1+DH44 IR	29 VS 27		0.0133
pC1DH44-SS >dTrpA1+ChAT IR: w1118; UAS-dTrpA1/UAS-ChAT RNAi; dsxDBD/DH44AD		pC1DH44-SS >dTrpA1 VS pC1DH44-SS >dTrpA1+ChAT IR	29 VS 28		0.1998
pC1DH44-SS >dTrpA1+DH44 IR+ChAT IR: w1118; UAS-dTrpA1/UAS-ChAT RNAi; dsxDBD/DH44AD, UAS-DH44 RNAi		pC1DH44-SS >dTrpA1 VS pC1DH44-SS >dTrpA1+DH44 IR+ChAT IR	29 VS 30		0.3425
		ZT1-5		Unpaired t test
		pC1DH44-SS control VS pC1DH44-SS >dTrpA1	24 VS 29		0.0004
		pC1DH44-SS >dTrpA1 VS pC1DH44-SS >dTrpA1+DH44 IR	29 VS 27		0.0392
		pC1DH44-SS >dTrpA1 VS pC1DH44-SS >dTrpA1+ChAT IR	29 VS 28		0.0398
		pC1DH44-SS >dTrpA1 VS pC1DH44-SS >dTrpA1+DH44 IR+ChAT IR	29 VS 30		0.7467
Figure 5E
Genotype	Gender	Comparisons (Group1 vs Group2)	Sample size (N)	Methods	P value
pC1R71G01 >dTrpA1: w1118; UAS>>dTrpA1/R71G01-LexA; 8xLexAop-FLP,dsxGAL4/+	M	pC1R71G01 >dTrpA1 VS pC1R71G01 >dTrpA1+dsxGAL4 >DH44 IR (22°C)	24 VS 24	Unpaired t test	0.814
pC1R71G01 >dTrpA1+dsxGAL4 >DH44 IR: w1118; UAS>>dTrpA1/R71G01-LexA; 8xLexAop-FLP,dsxGAL4/UAS-DH44 RNAi		pC1R71G01 >dTrpA1 VS pC1R71G01 >dTrpA1+dsxGAL4 >DH44 IR (30°C)	24 VS 41		0.0087
Figure 5F
Genotype	Gender	Comparisons (Group1 vs Group2)	Sample size (N)	Methods	P value
pC1R71G01 >dTrpA1: w1118; UAS>>dTrpA1/R71G01-LexA; 8xLexAop-FLP,dsxGAL4/+	F	pC1R71G01 >dTrpA1 VS pC1R71G01 >dTrpA1+dsxGAL4 >DH44 IR (22°C)	24 VS 22	Unpaired t test	0.8069
pC1R71G01 >dTrpA1+dsxGAL4 >DH44 IR: w1118; UAS>>dTrpA1/R71G01-LexA; 8xLexAop-FLP,dsxGAL4/UAS-DH44 RNAi		pC1R71G01 >dTrpA1 VS pC1R71G01 >dTrpA1+dsxGAL4 >DH44 IR (32°C)	22 VS 18	Mann Whitney U test	0.0018
Figure5G, 5I
Genotype	Gender	Comparisons (Group1 vs Group2)	Sample size (N)	Methods	P value
pC1R71G01 >CsChrimson: w1118; UAS>>CsChrimson/R71G01-LexA; 8xLexAop-FLP,dsxGAL4/+	M	pC1R71G01 >CsChrimson VS pC1R71G01 >CsChrimson+dsxGAL4 >DH44 IR (pre)	58 VS 58	Mann Whitney U test	0.0002
pC1R71G01 >CsChrimson+dsxGAL4 >DH44 IR: w1118; UAS>>CsChrimson/R71G01-LexA; 8xLexAop-FLP,dsxGAL4/UAS-DH44 RNAi		pC1R71G01 >CsChrimson VS pC1R71G01 >CsChrimson+dsxGAL4 >DH44 IR (on-pre)		Unpaired t test	< 0.0001
		pC1R71G01 >CsChrimson VS pC1R71G01 >CsChrimson+dsxGAL4 >DH44 IR (post-on)		Unpaired t test	0.2562
		pC1R71G01 >CsChrimson VS pC1R71G01 >CsChrimson+dsxGAL4 >DH44 IR (post-pre)		Unpaired t test	< 0.0001
Figure5H, 5J
Genotype	Gender	Comparisons (Group1 vs Group2)	Sample size (N)	Methods	P value
pC1R71G01 >CsChrimson: w1118; UAS>>CsChrimson/R71G01-LexA; 8xLexAop-FLP,dsxGAL4/+	F	pC1R71G01 >CsChrimson VS pC1R71G01 >CsChrimson+dsxGAL4 >DH44 IR (pre)	45 VS 47	Unpaired t test	0.0122
pC1R71G01 >CsChrimson+dsxGAL4 >DH44 IR: w1118; UAS>>CsChrimson/R71G01-LexA; 8xLexAop-FLP,dsxGAL4/UAS-DH44 RNAi		pC1R71G01 >CsChrimson VS pC1R71G01 >CsChrimson+dsxGAL4 >DH44 IR (on-pre)			0.0005
		pC1R71G01 >CsChrimson VS pC1R71G01 >CsChrimson+dsxGAL4 >DH44 IR (post-on)			0.0093
		pC1R71G01 >CsChrimson VS pC1R71G01 >CsChrimson+dsxGAL4 >DH44 IR (post-pre)			0.3466
Figure 6A
Genotype	Gender	Comparisons (Group1 vs Group2)	Sample size (N)	Methods	P value
dsxGAL4 control: w1118;; 8xLexAop-FLP,dsxGAL4/+	M	dsxGAL4 control VS dsxGAL4 >DH44 IR	24 VS 24	Mann Whitney U test	0.0194
dsxGAL4 >DH44 IR: w1118;; 8xLexAop-FLP,dsxGAL4/UAS-DH44 RNAi
Figure 6B
Genotype	Gender	Comparisons (Group1 vs Group2)	Sample size (N)	Methods	P value
pC1R15A01-SS >dTrpA1: w1118; UAS-dTrpA1/R15A01-AD; dsxDBD/+	M	% flies showing wing extension		Chi-square test
pC1R15A01-SS+pC1DH44-SS >dTrpA1: w1118; UAS-dTrpA1/R15A01-AD; dsxDBD/DH44AD		pC1R15A01-SS+pC1DH44-SS >dTrpA1 VS pC1R15A01-SS+pC1DH44-SS >dTrpA1+DH44 IR	22 VS 24		0.0178
pC1R15A01-SS+pC1DH44-SS >dTrpA1+DH44 IR: w1118; UAS-dTrpA1/R15A01-AD; dsxDBD/DH44AD, UAS-DH44 RNAi		pC1DH44-SS+pC1R15A01-SS >dTrpA1 VS pC1DH44-SS+pC1R15A01-SS >dTrpA1+ChAT IR	22 VS 24		< 0.0001
pC1DH44-SS+pC1R15A01-SS >dTrpA1+ChAT IR: w1118; UAS-dTrpA1, UAS-ChAT RNAi/R15A01-AD; dsxDBD/DH44AD		pC1DH44-SS+pC1R15A01-SS >dTrpA1 VS pC1DH44-SS+pC1R15A01-SS >dTrpA1+DH44 IR+ChAT IR	22 VS 24		< 0.0001
pC1DH44-SS+pC1R15A01-SS >dTrpA1+DH44 IR+ChAT IR: w1118; UAS-dTrpA1, UAS-ChAT RNAi/R15A01-AD; dsxDBD/DH44AD, UAS-DH44 RNAi		wing extension index
		pC1R15A01-SS+pC1DH44-SS >dTrpA1 VS pC1R15A01-SS+pC1DH44-SS >dTrpA1+DH44 IR	22 VS 24	Unpaired t test	0.0007
		pC1DH44-SS+pC1R15A01-SS >dTrpA1 VS pC1DH44-SS+pC1R15A01-SS >dTrpA1+ChAT IR	22 VS 24	Mann Whitney U test	< 0.0001
		pC1DH44-SS+pC1R15A01-SS >dTrpA1 VS pC1DH44-SS+pC1R15A01-SS >dTrpA1+DH44 IR+ChAT IR	22 VS 24	Mann Whitney U test	< 0.0001
Figure 6C
Genotype	Gender	Comparisons (Group1 vs Group2)	Sample size (N)	Methods	P value
dsxGAL4 control: w1118;; 8xLexAop-FLP,dsxGAL4/+	F	dsxGAL4 control VS dsxGAL4 >DH44 IR (5min)	96 VS 96	Chi-square test	< 0.0001
dsxGAL4 >DH44 IR: w1118;; 8xLexAop-FLP,dsxGAL4/UAS-DH44 RNAi		dsxGAL4 control VS dsxGAL4 >DH44 IR (30min)
Figure 6D
Genotype	Gender	Comparisons (Group1 vs Group2)	Sample size (N)	Methods	P value
pC1DH44-SS control: w1118; UAS-dTrpA1/+; dsxDBD/+	F	5min		Chi-square test
pC1DH44-SS >dTrpA1: w1118; UAS-dTrpA1/+; dsxDBD/DH44AD		pC1DH44-SS control VS pC1DH44-SS >dTrpA1	78 VS 78		< 0.0001
pC1DH44-SS >dTrpA1+DH44 IR: w1118; UAS-dTrpA1/+; dsxDBD/DH44AD, UAS-DH44 RNAi		pC1DH44-SS >dTrpA1 VS pC1DH44-SS >dTrpA1+DH44 IR	78 VS 108		0.0009
pC1DH44-SS >dTrpA1+ChAT IR: w1118; UAS-dTrpA1/UAS-ChAT RNAi; dsxDBD/DH44AD		pC1DH44-SS >dTrpA1 VS pC1DH44-SS >dTrpA1+ChAT IR	78 VS 60		0.0241
pC1DH44-SS >dTrpA1+DH44 IR+ChAT IR: w1118; UAS-dTrpA1/UAS-ChAT RNAi; dsxDBD/DH44AD, UAS-DH44 RNAi		pC1DH44-SS >dTrpA1 VS pC1DH44-SS >dTrpA1+DH44 IR+ChAT IR	78 VS 60		< 0.0001
		30min		Chi-square test
		pC1DH44-SS control VS pC1DH44-SS >dTrpA1	78 VS 78		< 0.0001
		pC1DH44-SS >dTrpA1 VS pC1DH44-SS >dTrpA1+DH44 IR	78 VS 108		0.0005
		pC1DH44-SS >dTrpA1 VS pC1DH44-SS >dTrpA1+ChAT IR	78 VS 60		< 0.0001
		pC1DH44-SS >dTrpA1 VS pC1DH44-SS >dTrpA1+DH44 IR+ChAT IR	78 VS 60		< 0.0001
Figure 6E
Genotype	Gender	Comparisons (Group1 vs Group2)	Sample size (N)	Methods	P value
dsxGAL4 control: w1118;; 8xLexAop-FLP,dsxGAL4/+	M	dsxGAL4 control VS dsxGAL4 >DH44 IR	16 pairs VS 16 pairs	Mann Whitney U test	0.9037
dsxGAL4 >DH44 IR: w1118;; 8xLexAop-FLP,dsxGAL4/UAS-DH44 RNAi
Figure 6F
Genotype	Gender	Comparisons (Group1 vs Group2)	Sample size (N)	Methods	P value
pC1R71G01 >dTrpA1: w1118; UAS>>dTrpA1/R71G01-LexA; 8xLexAop-FLP,dsxGAL4/+	M	pC1R71G01 >dTrpA1 VS pC1R71G01 >dTrpA1+dsxGAL4 >DH44 IR (lunges)	16 pairs VS 15 pairs	Mann Whitney U test	0.4401
pC1R71G01 >dTrpA1+dsxGAL4 >DH44 IR: w1118; UAS>>dTrpA1/R71G01-LexA; 8xLexAop-FLP,dsxGAL4/UAS-DH44 RNAi		pC1R71G01 >dTrpA1 VS pC1R71G01 >dTrpA1+dsxGAL4 >DH44 IR (%HIF)		Chi-square test	0.9298
Figure 6G
Genotype	Gender	Comparisons (Group1 vs Group2)	Sample size (N)	Methods	P value
pC1R71G01 >dTrpA1+TNTin: w1118; UAS>>TNTin/R71G01-LexA; 8xLexAop-FLP,dsxGAL4/UAS>>dTrpA1	M	pC1R71G01 >dTrpA1+TNTin VS pC1R71G01 >dTrpA1+TNT (lunges)	15 pairs VS 12 pairs	Mann Whitney U test	< 0.0001
pC1R71G01 >dTrpA1+TNT: w1118; UAS>>TNT/R71G01-LexA; 8xLexAop-FLP,dsxGAL4/UAS>>dTrpA1		pC1R71G01 >dTrpA1+TNTin VS pC1R71G01 >dTrpA1+TNT (%HIF)		Chi-square test	0.0043
Figure 6H
Genotype	Gender	Comparisons (Group1 vs Group2)	Sample size (N)	Methods	P value
dsxGAL4 control: w1118;; 8xLexAop-FLP,dsxGAL4/+	F	dsxGAL4 control VS dsxGAL4 >DH44 IR	14 pairs VS 15 pairs	Unpaired t test	0.4558
dsxGAL4 >DH44 IR: w1118;; 8xLexAop-FLP,dsxGAL4/UAS-DH44 RNAi
Figure 6I
Genotype	Gender	Comparisons (Group1 vs Group2)	Sample size (N)	Methods	P value
pC1R71G01 >dTrpA1: w1118; UAS>>dTrpA1/R71G01-LexA; 8xLexAop-FLP,dsxGAL4/+	F	pC1R71G01 >dTrpA1 VS pC1R71G01 >dTrpA1+dsxGAL4 >DH44 IR	15 pairs VS 16 pairs	Unpaired t test	0.9081
pC1R71G01 >dTrpA1+dsxGAL4 >DH44 IR: w1118; UAS>>dTrpA1/R71G01-LexA; 8xLexAop-FLP,dsxGAL4/UAS-DH44 RNAi
Figure 6J
Genotype	Gender	Comparisons (Group1 vs Group2)	Sample size (N)	Methods	P value
pC1R71G01 >dTrpA1+TNTin: w1118; UAS>>TNTin/R71G01-LexA; 8xLexAop-FLP,dsxGAL4/UAS>>dTrpA1	F	pC1R71G01 >dTrpA1+TNTin VS pC1R71G01 >dTrpA1+TNT	16 pairs VS 16 pairs	Mann Whitney U test	< 0.0001
pC1R71G01 >dTrpA1+TNT: w1118; UAS>>TNT/R71G01-LexA; 8xLexAop-FLP,dsxGAL4/UAS>>dTrpA1
Figure 6K
Genotype	Gender	Comparisons (Group1 vs Group2)	Sample size (N)	Methods	P value
pC1R26E01-SS control: w1118; R26E01-AD/+; dsxDBD/+	F	pC1R26E01-SS control VS pC1R26E01-SS >dTrpA1	16 pairs VS 16 pairs	Kruskal-Wallis with Dunn post hoc test	< 0.0001
pC1R26E01-SS >dTrpA1: w1118; R26E01-AD/UAS-dTrpA1; dsxDBD/+		pC1R26E01-SS control VS pC1R26E01-SS >dTrpA1+ChAT IR			0.0444
pC1R26E01-SS >dTrpA1+ChAT IR: w1118; UAS-dTrpA1, UAS-ChAT RNAi/R26E01-AD; dsxDBD/+		pC1R26E01-SS >dTrpA1 VS pC1R26E01-SS >dTrpA1+ChAT IR			0.0009
Figure 6L
Genotype	Gender	Comparisons (Group1 vs Group2)	Sample size (N)	Methods	P value
dsxGAL4 control: w1118;; 8xLexAop-FLP,dsxGAL4/+	M	dsxGAL4 control VS dsxGAL4 >DH44 IR	11 tests VS 11 tests	Unpaired t test	0.0124
dsxGAL4 >DH44 IR: w1118;; 8xLexAop-FLP,dsxGAL4/UAS-DH44 RNAi
Figure 6M
Genotype	Gender	Comparisons (Group1 vs Group2)	Sample size (N)	Methods	P value
pC1DH44 control: w1118; UAS>>dTrpA1/+; 8xLexAop-FLP,dsxGAL4/+	M	pC1DH44 control VS pC1DH44 >dTrpA1	11 tests VS 11 tests	Unpaired t test	0.0401
pC1DH44 >dTrpA1: w1118; UAS>>dTrpA1/+; 8xLexAop-FLP,dsxGAL4/DH44LexA		pC1DH44 >dTrpA1 VS pC1DH44 >dTrpA1+dsxGAL4 >DH44 IR	11 tests VS 11 tests	Unpaired t test	0.0023
pC1DH44 >dTrpA1+dsxGAL4 >DH44 IR: w1118; UAS>>dTrpA1/+; 8xLexAop-FLP,dsxGAL4/DH44LexA, UAS-DH44 RNAi		pC1DH44 >dTrpA1 VS pC1DH44 >dTrpA1+dsxGAL4 >ChAT IR	11 tests VS 8 tests	Mann Whitney U test	< 0.0001
pC1DH44 >dTrpA1+dsxGAL4 >ChAT IR: w1118; UAS>>dTrpA1/UAS-ChAT RNAi; 8xLexAop-FLP,dsxGAL4/DH44LexA
Figure 6N
Genotype	Gender	Comparisons (Group1 vs Group2)	Sample size (N)	Methods	P value
dsxGAL4 control: w1118;; 8xLexAop-FLP,dsxGAL4/+	F	dsxGAL4 control VS dsxGAL4 >DH44 IR	11 tests VS 12 tests	Mann Whitney U test	0.0045
dsxGAL4 >DH44 IR: w1118;; 8xLexAop-FLP,dsxGAL4/UAS-DH44 RNAi
Figure 6O
Genotype	Gender	Comparisons (Group1 vs Group2)	Sample size (N)	Methods	P value
pC1DH44 control: w1118; UAS>>dTrpA1/+; 8xLexAop-FLP,dsxGAL4/+	F	pC1DH44 control VS pC1DH44 >dTrpA1	11 tests VS 12 tests	Unpaired t test	< 0.0001
pC1DH44 >dTrpA1: w1118; UAS>>dTrpA1/+; 8xLexAop-FLP,dsxGAL4/DH44LexA		pC1DH44 >dTrpA1 VS pC1DH44 >dTrpA1+dsxGAL4 >DH44 IR	12 tests VS 11 tests		0.015
pC1DH44 >dTrpA1+dsxGAL4 >DH44 IR: w1118; UAS>>dTrpA1/+; 8xLexAop-FLP,dsxGAL4/DH44LexA, UAS-DH44 RNAi		pC1DH44 >dTrpA1 VS pC1DH44 >dTrpA1+dsxGAL4 >ChAT IR	12 tests VS 10 tests		0.0001
pC1DH44 >dTrpA1+dsxGAL4 >ChAT IR: w1118; UAS>>dTrpA1/UAS-ChAT RNAi; 8xLexAop-FLP,dsxGAL4/DH44LexA
Figure S1A, S1C
Genotype	Gender
pC1R71G01 >dTrpA1	F
w1118; UAS>>dTrpA1/R71G01-LexA; 8xLexAop-FLP,dsxGAL4/+
pC1R71G01 control
w1118; UAS>>dTrpA1/+; 8xLexAop-FLP,dsxGAL4/+
Figure S1B
Genotype	Gender
pC1R71G01 >dTrpA1	M
w1118; UAS>>dTrpA1/R71G01-LexA; 8xLexAop-FLP,dsxGAL4/+
pC1R71G01 control
w1118; UAS>>dTrpA1/+; 8xLexAop-FLP,dsxGAL4/+
Figure S2
Genotype	Gender	Sample size (N)
w1118; UAS>>dTrpA1/R71G01-LexA; 8xLexAop-FLP,dsxGAL4/UAS>>GCaMP6m	F	1 brain
Figure S3A
Genotype	Gender
w1118; UAS>>CsChrimson, 8xLexAop-FLP/+; dsxLexA/DH44GAL4	M
Figure S3B
Genotype	Gender
w1118; UAS>>CsChrimson, 8xLexAop-FLP/+; dsxLexA/DH44GAL4	F
Figure S3C
Genotype	Gender
w1118; UAS>>myrGFP/+; dsxDBD/DH44AD	M
Figure S3D
Genotype	Gender
w1118; UAS>>myrGFP/+; dsxDBD/DH44AD	F
Figure S3E
Genotype	Gender
w1118; UAS>>CsChrimson/R15A01-LexA; 8xLexAop-FLP,dsxGAL4/+	M
Figure S3F
Genotype	Gender
w1118; R26E01-AD/UAS>>myrGFP; dsxDBD/+	F
Figure S3G
Genotype	Gender
w1118; R15A01-AD/UAS-myrGFP; dsxDBD/+	F
Figure S3H
Genotype	Gender
w1118; R26E01-AD/UAS>>myrGFP; dsxDBD/+	M
Figure S3I
Genotype	Gender
w1118; UAS>>CsChrimson, 8xLexAop-FLP/R15A01-AD; DH44LexA/dsxDBD	M
Figure S3J
Genotype	Gender	Sample size (N)
pC1DH44: w1118; UAS>>CsChrimson/+; 8xLexAop-FLP, dsxGAL4/DH44LexA	M	10 brain
pC1R15A01-SS: w1118; R15A01-AD/UAS-myrGFP; dsxDBD/+		7 brain
Intersection: w1118; UAS>>CsChrimson, 8xLexAop-FLP/R15A01-AD; DH44LexA/dsxDBD		7 brain
Figure S3K
Genotype	Gender
w1118; UAS>>CsChrimson, 8xLexAop-FLP/R26E01-AD; DH44LexA/dsxDBD	F
Figure S3L
Genotype	Gender	Sample size (N)
pC1DH44: w1118; UAS>>CsChrimson/+; 8xLexAop-FLP, dsxGAL4/DH44LexA	F	8 brain
pC1R26E01-SS: w1118; R26E01-AD/UAS-myrGFP; dsxDBD/+		5 brain
Intersection: w1118; UAS>>CsChrimson, 8xLexAop-FLP/R26E01-AD; DH44LexA/dsxDBD		6 brain
Figure S3M
Genotype	Gender
w1118; R26E01-AD/UAS>>myrGFP; dsxDBD/DH44AD	F
Figure S3N
Genotype	Gender	Sample size (N)
pC1R26E01-SS: w1118; R26E01-AD/UAS-myrGFP; dsxDBD/+	F	5 brain
pC1DH44-SS: w1118; UAS>>myrGFP/+; dsxDBD/DH44AD		6 brain
Combination: w1118; R26E01-AD/UAS>>myrGFP; dsxDBD/DH44AD		7 brain
Figure S3O
Genotype	Gender
w1118; R15A01-AD/UAS>>myrGFP; dsxDBD/DH44AD	M
Figure S3P
Genotype	Gender
w1118; UAS>>CsChrimson/R26E01-LexA; 8xLexAop-FLP, dsxGAL4/DH44LexA	F
Figure S4A
Genotype	Gender	Comparisons (Group1 vs Group2)	Sample size (N)	Methods	P value
pC1DH44 >dTrpA1: w1118; UAS>>dTrpA1/+; 8xLexAop-FLP,dsxGAL4/DH44LexA	M	pC1DH44 >dTrpA1 (22°C) VS pC1DH44 >dTrpA1 (30°C)	22 VS 23	Mann Whitney U test	< 0.0001
pC1R15A01-SS >dTrpA1: w1118; R15A01-AD/UAS-dTrpA1; dsxDBD/+		pC1R15A01-SS >dTrpA1 (22°C) VS pC1R15A01-SS >dTrpA1 (30°C)	24 VS 24	Unpaired t test	< 0.0001
Figure S4B
Genotype	Gender	Comparisons (Group1 vs Group2)	Sample size (N)	Methods	P value
pC1DH44 >dTrpA1: w1118; UAS>>dTrpA1/+; 8xLexAop-FLP,dsxGAL4/DH44LexA	M	pC1DH44 >dTrpA1 (22°C) VS pC1DH44 >dTrpA1 (30°C)	16 pairs VS 16 pairs	Mann Whitney U test	0.0758
pC1R15A01-SS >dTrpA1: w1118; R15A01-AD/UAS-dTrpA1; dsxDBD/+		pC1R15A01-SS >dTrpA1 (22°C) VS pC1R15A01-SS >dTrpA1 (30°C)	16 pairs VS 16 pairs	Unpaired t test	0.2822
Figure S4C
Genotype	Gender	Comparisons (Group1 vs Group2)	Sample size (N)	Methods	P value
pC1DH44 >dTrpA1: w1118; UAS>>dTrpA1/+; 8xLexAop-FLP,dsxGAL4/DH44LexA	M	pC1DH44 >dTrpA1 (22°C) VS pC1DH44 >dTrpA1 (30°C)	13 tests VS 12 tests	Mann Whitney U test	< 0.0001
pC1R15A01-SS >dTrpA1: w1118; R15A01-AD/UAS-dTrpA1; dsxDBD/+		pC1R15A01-SS >dTrpA1 (22°C) VS pC1R15A01-SS >dTrpA1 (30°C)	10 tests VS 11 tests	Unpaired t test	0.0144
Figure S4D
Genotype	Gender	Comparisons (Group1 vs Group2)	Sample size (N)	Methods	P value
pC1DH44 >dTrpA1: w1118; UAS>>dTrpA1/+; 8xLexAop-FLP,dsxGAL4/DH44LexA	F	pC1DH44 >dTrpA1 (22°C) VS pC1DH44 >dTrpA1 (32°C)	24 VS 24	Unpaired t test	< 0.0001
pC1R26E01 >dTrpA1: w1118; UAS>>dTrpA1/R26E01-LexA; 8xLexAop-FLP,dsxGAL4/+		pC1R26E01 >dTrpA1 (22°C) VS pC1R26E01 >dTrpA1 (32°C)	24 VS 23	Unpaired t test	0.8575
Figure S4E
Genotype	Gender	Comparisons (Group1 vs Group2)	Sample size (N)	Methods	P value
pC1DH44 >dTrpA1: w1118; UAS>>dTrpA1/+; 8xLexAop-FLP,dsxGAL4/DH44LexA	F	5min		Chi-square test
pC1R26E01 >dTrpA1: w1118; UAS>>dTrpA1/R26E01-LexA; 8xLexAop-FLP,dsxGAL4/+		pC1DH44 >dTrpA1 (22°C) VS pC1DH44 >dTrpA1 (27°C)	96 VS 96		< 0.0001
		pC1R26E01 >dTrpA1 (22°C) VS pC1R26E01 >dTrpA1 (27°C)	43 VS 48		0.1131
		30min
		pC1DH44 >dTrpA1 (22°C) VS pC1DH44 >dTrpA1 (27°C)	96 VS 96		0.0025
		pC1R26E01 >dTrpA1 (22°C) VS pC1R26E01 >dTrpA1 (27°C)	43 VS 48		0.9962
Figure S4F
Genotype	Gender	Comparisons (Group1 vs Group2)	Sample size (N)	Methods	P value
pC1DH44 >dTrpA1: w1118; UAS>>dTrpA1/+; 8xLexAop-FLP,dsxGAL4/DH44LexA	F	pC1DH44 >dTrpA1 (22°C) VS pC1DH44 >dTrpA1 (32°C)	16 pairs VS 16 pairs	Unpaired t test	0.0525
pC1R26E01 >dTrpA1: w1118; UAS>>dTrpA1/R26E01-LexA; 8xLexAop-FLP,dsxGAL4/+		pC1R26E01 >dTrpA1 (22°C) VS pC1R26E01 >dTrpA1 (32°C)	16 pairs VS 15 pairs	Unpaired t test	< 0.0001
Figure S4G
Genotype	Gender	Comparisons (Group1 vs Group2)	Sample size (N)	Methods	P value
pC1DH44 >dTrpA1: w1118; UAS>>dTrpA1/+; 8xLexAop-FLP,dsxGAL4/DH44LexA	F	pC1DH44 >dTrpA1 (22°C) VS pC1DH44 >dTrpA1 (28.5°C)	8 tests VS 18 tests	Unpaired t test	0.0342
pC1R26E01 >dTrpA1: w1118; UAS>>dTrpA1/R26E01-LexA; 8xLexAop-FLP,dsxGAL4/+		pC1R26E01 >dTrpA1 (22°C) VS pC1R26E01 >dTrpA1 (28.5°C)	11 tests VS 11 tests	Unpaired t test	0.4048
Figure S5A
Genotype	Gender
WTCS	M (left)
	F (right)
Figure S5B
Genotype	Gender
w1118;; DH44GAL4/UAS-DH44 RNAi	M
Figure S5C
Genotype	Gender	Comparisons (Group1 vs Group2)	Sample size (N)	Methods	P value
pC1R15A01-SS: w1118; R15A01-AD/+; dsxDBD/+	M	pC1R15A01-SS VS pC1R15A01-SS >ChAT IR	30 VS 32	Unpaired t test	0.0001
pC1R15A01-SS >ChAT IR: w1118; R15A01-AD/UAS-ChAT RNAi; dsxDBD/+
Figure S5D
Genotype	Gender	Comparisons (Group1 vs Group2)	Sample size (N)	Methods	P value
pC1R15A01-SS: w1118; R15A01-AD/+; dsxDBD/+	M	pC1R15A01-SS VS pC1R15A01-SS >dTrpA1	24 VS 29	Mann Whitney U test	0.006
pC1R15A01-SS >dTrpA1: w1118; R15A01-AD/UAS-dTrpA1; dsxDBD/+		pC1R15A01-SS >dTrpA1VS pC1R15A01-SS >dTrpA1+ChAT IR	29 VS 29	Mann Whitney U test	< 0.0001
pC1R15A01-SS >dTrpA1+ChAT IR: w1118; R15A01-AD/UAS-dTrpA1, UAS-ChAT RNAi; dsxDBD/+
Figure S5E
Genotype	Gender	Comparisons (Group1 vs Group2)	Sample size (N)	Methods	P value
pC1R26E01-SS: w1118; R26E01-AD/+; dsxDBD/+	F	pC1R26E01-SS VS pC1R26E01-SS >ChAT IR	31 VS 29	Unpaired t test	<0.0001
pC1R26E01-SS >ChAT IR: w1118; R26E01-AD/UAS-ChAT RNAi; dsxDBD/+
Figure S5F
Genotype	Gender	Comparisons (Group1 vs Group2)	Sample size (N)	Methods	P value
pC1R26E01-SS: w1118; R26E01-AD/+; dsxDBD/+	F	pC1R26E01-SS VS pC1R26E01-SS >dTrpA1	21 VS 48	One-way ANOVA with Tukey post hoc test	< 0.0001
pC1R26E01-SS >dTrpA1: w1118; R26E01-AD/UAS-dTrpA1; dsxDBD/+		pC1R26E01-SS >dTrpA1VS pC1R26E01-SS >dTrpA1+ChAT IR	48 VS 24		< 0.0001
pC1R26E01-SS >dTrpA1+ChAT IR: w1118; R26E01-AD/UAS-dTrpA1, UAS-ChAT RNAi; dsxDBD/+
Figure S5G
Genotype	Gender	Comparisons (Group1 vs Group2)	Sample size (N)	Methods	P value
pC1DH44-SS: w1118;; dsxDBD/DH44AD	M	pC1DH44-SS VS pC1DH44-SS >DH44 IR	24 VS 24	Unpaired t test	0.0402
pC1DH44-SS >DH44 IR: w1118;; dsxDBD/DH44AD, UAS-DH44 RNAi		pC1DH44-SS VS pC1DH44-SS >ChAT IR	24 VS 20		0.0108
pC1DH44-SS >ChAT IR: w1118; UAS-ChAT RNAi/+; dsxDBD/DH44AD		pC1DH44-SS VS pC1DH44-SS >DH44 IR+ChAT IR	24 VS 24		0.542
pC1DH44-SS >+DH44 IR+ChAT IR: w1118; UAS-ChAT RNAi/+; dsxDBD/DH44AD, UAS-DH44 RNAi
Figure S5H
Genotype	Gender	Comparisons (Group1 vs Group2)	Sample size (N)	Methods	P value
pC1DH44-SS: w1118;; dsxDBD/DH44AD	F	pC1DH44-SS VS pC1DH44-SS >DH44 IR	24 VS 24	Unpaired t test	0.4344
pC1DH44-SS >DH44 IR: w1118;; dsxDBD/DH44AD, UAS-DH44 RNAi		pC1DH44-SS VS pC1DH44-SS >ChAT IR	24 VS 22		0.001
pC1DH44-SS >ChAT IR: w1118; UAS-ChAT RNAi/+; dsxDBD/DH44AD		pC1DH44-SS VS pC1DH44-SS >DH44 IR+ChAT IR	24 VS 23		0.0033
pC1DH44-SS >+DH44 IR+ChAT IR: w1118; UAS-ChAT RNAi/+; dsxDBD/DH44AD, UAS-DH44 RNAi
Figure S5I
Genotype	Gender
pC1DH44-SS: w1118; UAS-dTrpA1/+; dsxDBD/+	M
pC1DH44-SS >dTrpA1: w1118; UAS-dTrpA1/+; dsxDBD/DH44AD
pC1DH44-SS >ChAT IR: w1118; UAS-ChAT RNAi/+; dsxDBD/DH44AD
pC1DH44-SS >+DH44 IR+ChAT IR: w1118; UAS-ChAT RNAi/+; dsxDBD/DH44AD, UAS-DH44 RNAi
Figure S5J
Genotype	Gender
pC1DH44-SS: w1118; UAS-dTrpA1/+; dsxDBD/+	F
pC1DH44-SS >dTrpA1: w1118; UAS-dTrpA1/+; dsxDBD/DH44AD
pC1DH44-SS >ChAT IR: w1118; UAS-ChAT RNAi/+; dsxDBD/DH44AD
pC1DH44-SS >+DH44 IR+ChAT IR: w1118; UAS-ChAT RNAi/+; dsxDBD/DH44AD, UAS-DH44 RNAi
Figure S6A
Genotype	Gender	Comparisons (Group1 vs Group2)	Sample size (N)	Methods	P value
pC1-SS2: w1118;; VT002064-p65ADZp, dsx-ZpGAL4DBD/+	F	pC1-SS2 VS pC1-SS2 >DH44 IR (5min)	104 VS 104	Chi-square test	< 0.0001
pC1-SS2 >DH44 IR: w1118;; VT002064-p65ADZp, dsx-ZpGAL4DBD/UAS-DH44 RNAi		pC1-SS2 VS pC1-SS2 >DH44 IR (30min)
Figure S6B
Genotype	Gender	Comparisons (Group1 vs Group2)	Sample size (N)	Methods	P value
vpoDN-SS1: w1118; 31D07-p65ADZp/+; 52F12-ZpGAL4DBD/+	F	vpoDN-SS1 VS vpoDN-SS1 >DH44 IR (5min)	93 VS 94	Chi-square test	0.1171
vpoDN-SS1 >DH44 IR: w1118; 31D07-p65ADZp/+; 52F12-ZpGAL4DBD/UAS-DH44 RNAi		vpoDN-SS1 VS vpoDN-SS1 >DH44 IR (30min)			0.4217
Figure S6C
Genotype	Gender	Comparisons (Group1 vs Group2)	Sample size (N)	Methods	P value
pC1DH44-SS: w1118;; dsxDBD/DH44AD	F	5min		Chi-square test
pC1DH44-SS >DH44 IR: w1118;; dsxDBD/DH44AD, UAS-DH44 RNAi		pC1DH44-SS VS pC1DH44-SS >DH44 IR	90 VS 84		0.3259
pC1DH44-SS >ChAT IR: w1118; UAS-ChAT RNAi/+; dsxDBD/DH44AD		pC1DH44-SS VS pC1DH44-SS >ChAT IR	90 VS 76		0.0069
pC1DH44-SS >+DH44 IR+ChAT IR: w1118; UAS-ChAT RNAi/+; dsxDBD/DH44AD, UAS-DH44 RNAi		pC1DH44-SS VS pC1DH44-SS >DH44 IR+ChAT IR	90 VS 72		0.0081
		30min
		pC1DH44-SS VS pC1DH44-SS >DH44 IR	90 VS 84		0.0081
		pC1DH44-SS VS pC1DH44-SS >ChAT IR	90 VS 76		0.0001
		pC1DH44-SS VS pC1DH44-SS >DH44 IR+ChAT IR	90 VS 72		0.0002
Figure S6D
Genotype	Gender	Comparisons (Group1 vs Group2)	Sample size (N)	Methods	P value
pC1R71G01 >dTrpA1+TNTin: w1118; UAS>>TNTin/R71G01-LexA; 8xLexAop-FLP,dsxGAL4/UAS>>dTrpA1	F	5min		Chi-square test
pC1R71G01 >dTrpA1+dsxGAL4 >DH44 IR: w1118; R71G01-LexA/+; 8xLexAop-FLP,dsxGAL4/UAS>>dTrpA1, UAS-DH44 RNAi		pC1R71G01 >dTrpA1+TNTin VS pC1R71G01 >dTrpA1+dsxGAL4 >DH44 IR	102 VS 42		0.1638
pC1R71G01 >dTrpA1+TNT: w1118; UAS>>TNT/R71G01-LexA; 8xLexAop-FLP,dsxGAL4/UAS>>dTrpA1		pC1R71G01 >dTrpA1+TNTin VS pC1R71G01 >dTrpA1+TNT	102 VS 144		< 0.0001
pC1R71G01 >dTrpA1+TNT+dsxGAL4 >DH44 IR: w1118; UAS>>TNT/R71G01-LexA; 8xLexAop-FLP,dsxGAL4/UAS>>dTrpA1, UAS-DH44 RNAi		pC1R71G01 >dTrpA1+TNTin VS pC1R71G01 >dTrpA1+TNT+dsxGAL4 >DH44 IR	102 VS 144		< 0.0001
pC1R71G01 >dTrpA1+Kir2.1: w1118; UAS>>Kir2.1/R71G01-LexA; 8xLexAop-FLP,dsxGAL4/UAS>>dTrpA1		pC1R71G01 >dTrpA1+TNTin VS pC1R71G01 >dTrpA1+Kir2.1	102 VS 48		< 0.0001
		30min
		pC1R71G01 >dTrpA1+TNTin VS pC1R71G01 >dTrpA1+dsxGAL4 >DH44 IR	102 VS 42		0.0002
		pC1R71G01 >dTrpA1+TNTin VS pC1R71G01 >dTrpA1+TNT	102 VS 144		< 0.0001
		pC1R71G01 >dTrpA1+TNTin VS pC1R71G01 >dTrpA1+TNT+dsxGAL4 >DH44 IR	102 VS 144		< 0.0001
		pC1R71G01 >dTrpA1+TNTin VS pC1R71G01 >dTrpA1+Kir2.1	102 VS 48		< 0.0001
		pC1R71G01 >dTrpA1+TNT VS pC1R71G01 >dTrpA1+TNT+dsxGAL4 >DH44 IR	144 VS 144		0.0213
Figure S6E
Genotype	Gender	Comparisons (Group1 vs Group2)	Sample size (N)	Methods	P value
pC1-SS2: w1118;; VT002064-p65ADZp, dsx-ZpGAL4DBD/+	F	pC1-SS2 VS pC1-SS2 >DH44 IR	12 tests VS 10 tests	Unpaired t test	< 0.0001
pC1-SS2 >DH44 IR: w1118;; VT002064-p65ADZp, dsx-ZpGAL4DBD/UAS-DH44 RNAi
